# The stationary phase-specific sRNA *fimR2* is a multifunctional regulator of bacterial motility, biofilm formation and virulence

**DOI:** 10.1101/2022.02.17.480891

**Authors:** Nicole Raad, Disha Tandon, Siegfried Hapfelmeier, Norbert Polacek

**Affiliations:** Department of Chemistry, Biochemistry, and Pharmaceutical Sciences, University of Bern, Bern, Switzerland; Graduate School for Cellular and Biomedical Sciences, Bern, Switzerland; Institute for Infectious Diseases, University of Bern, Bern, Switzerland

**Keywords:** sRNA, ncRNA, biofilm formation, type 1 pilus, type III secretion system, virulence, motility, stationary phase, RNase E, CsrA

## Abstract

Bacterial pathogens employ a plethora of virulence factors for host invasion, and their use is tightly regulated to maximize infection efficiency and manage resources in a nutrient-limited environment. Here we show that during *Escherichia coli* stationary phase the small non-coding RNA *fimR2* regulates fimbrial and flagellar biosynthesis at the post-transcriptional level, leading to biofilm formation as the dominant mode of survival under conditions of nutrient depletion. *fimR2* interacts with the translational regulator CsrA, antagonizing its functions and firmly tightening control over motility and biofilm formation. Generated through RNase E cleavage, *fimR2* regulates stationary phase biology independently of the chaperones Hfq and ProQ. The *Salmonella enterica* version of *fimR2* induces effector protein secretion by the type III secretion system and stimulates infection, thus linking the sRNA to virulence. This work reveals the importance of bacterial sRNAs in modulating various aspects of bacterial physiology including stationary phase and virulence.

**Highlights:**

- *fimR2* expression causes biofilm formation and alters bacterial outer membrane architecture
- *fimR2* modulates CsrA activity and sequesters it from its targets
- The *Salmonella fimR2* variant is functional in *E. coli*
- *fimR2* is generated through RNase E processing and enhances infectivity
