## Supplementary material for "The stationary phase-specific sRNA *fimR2* is a multifunctional regulator of bacterial motility, biofilm formation and virulence": Strains and plasmids

### Sheet: Strains
Strain Name	Reference
K-12 MG1655 E. coli	A. Jõers - University of Tartu
E. coli BW25113 ΔrpoS	Baba et al., 2006
E. coli BW25113 ΔfimA	Baba et al., 2006
E. coli BW25113 ΔfimB	Baba et al., 2006
E. coli BW25113 ΔfimE	Baba et al., 2006
E. coli BW25113 Δhfq	Baba et al., 2006
E. coli BW25113 ΔproQ	Baba et al., 2006
E. coli BW25113 Δrna	Baba et al., 2006
E. coli BW25113 Δrnr	Baba et al., 2006
E. coli BW25113 Δrng	Baba et al., 2006
E. coli BW25113 Δpnp	Baba et al., 2006
E. coli BW25113 ΔrnhA	Baba et al., 2006
E. coli BW25113 ΔrnhB	Baba et al., 2006
E. coli NC124 rnc-105	Dasgupta et al., 2000
SB300/SL1344	Hoiseth et al., 1981
Salmonella Enteritidis M1525	Suar et al., 2006
Salmonella Typhimurium ATCC14028s	Fields et al., 1986
Salmonella Typhimurium UK-1 subsrain Chi4138	Dieye et al., 2009
Salmonella Typhimurium SB245 sipABCDsptP::aphT, fliG/H::Tn10	K. Kaniga and J.E. Galan, unpublished
rne3071-ts E. coli	McDowall et al., 1993
K12 MG1655 E. coli ΔfimR2	This study
K12 MG1655 E. coli ΔfimR2 / fimR2	This study
K12 MG1655 E. coli ΔCsrB	This study
K12 MG1655 E. coli ΔCsrBΔCsrC	This study
K12 MG1655 E. coli ΔCsrC	This study
K12 MG1655 E. coli ΔCsrD	This study
K12 MG1655 E. coli /pBbe6k-fimR2	This study
K12 MG1655 E. coli /pBbe6k-Control	This study
K12 MG1655 E. coli /pBbe6k-CsrA-His10	This study
K12 MG1566 E. coli/pBbE6k-fimR2S-L	This study
K12 MG1655 E. coli ΔfimR2/FliJ-RFP	This study
K12 MG1655 E. coli ΔfimR2/Control	This study
K12 MG1655 E. coli ΔfimR2/fimR2	This study
K12 MG1655 E. coli ΔfimR2 /fimR2-CU	This study
K12 MG1566 E. coli/pBbE6k-fimR2S-S	This study
SL1344/pBbE6k-fimR2S-L	This study
SL1344/pBbE6k-fimR2S-S	This study
SL1344/pBbE6k-control	This study
E.coli ESBL F32H	Moor et al., 2021
E.coli ESBL S30H1	Moor et al., 2022
E.coli ESBL S25H2	Moor et al., 2023
E.coli ESBL S21H1	Moor et al., 2024
E.coli ESBL S1H2	Moor et al., 2025
E. coli VTEC	M. Hilty - IFIK, University of Bern
E. coli UPEC-1	M. Hilty - IFIK, University of Bern
E. coli UPEC-2	M. Hilty - IFIK, University of Bern

### Sheet: Plasmids
Plasmids
Name	Reference
pBbE6k-RFP	Lee et al., 2011
pBbA2A-GFP	Lee et al., 2011
pM972	Sturm et al., 2011
pKD13	Datsenko & Wanner, 2000
pKD46	Datsenko & Wanner, 2000
pCp 20	Cherepanov & Wackernagel, 1995
pBbe6k-fimR2	Raad & Luidalepp et al., 2021
pBbe6k-control	Raad & Luidalepp et al., 2021
pBbe6k-CsrA-His10	This study
pBbE6k-fimR2S-L	This study
pBbE6k-fimR2S-S	This study
pBbA2A-FliJ-RFP	This study
pBbE6k-fimR2-CU	This study
pBbE6k-fimR2 stem mutant	This study
pBbE6k-fimR2 loop mutant	This study
pBbE6k-fimR2 AU stem mutant	This study
