## Supplementary material for "The stationary phase-specific sRNA *fimR2* is a multifunctional regulator of bacterial motility, biofilm formation and virulence": Oligos

### Sheet: Northern Blot Probes
Oligo Name	DNA oligo sequence	Purpose
Ec_HM_4	TCTACCAACTGAGCTGTTCCCGC	Northern blot probe for 5’-tRFGly
Ec_HM_5	ATCCCTGCCCGTAATGACGTCC	Northern blot probe for fimR2
NR0030	GTAATGACGTCCCTGAA	Northern blot probe for fimR2 mutants
NR_35merAA	GGCATCCCTGCCCGTAATGACGT	Northern blot probe for fimR2-CU mutant
NR_CsrC Probe	CCTGTTAGCGTCCTCGCTCTAT	Northern blot probe for CsrC
NR_CsrB Probe	TCGTTGTCTGACTCCCTGTCGAC	Northern blot probe for CsrB
NR_SE03	CTCCCTTCCCTGGCGTTCCCTG	Northern blot probe for fimR2S
NR0025	CACGACGGTTAATGGTGGGA	Forward primer to make fimA probe
NR0026	GTCCAGGATCTGCACACCAA	Reverse primer to make fimA probe

### Sheet: Cloning Primers
Oligo Name	DNA oligo sequence	Purpose
NR0018	ACGGGCAAAAATGCCCACCCCTCGAGTAAGGATCTCCAG	Forward primer to generate fimR2-loop mutant
NR0019	GTGGGCATTTTTGCCCGTAATGACGTCCCTGAAGTGCT	Reverse primer to generate fimR2-loop mutant
NR0020	ACGGGCAGGGATGAAAACCCCTCGAGTAAGGATCTCCAG	Forward primer to generate fimR2-stem mutant
NR0021	GTTTTCATCCCTGCCCGTAATGACGTCCCTGAAGTGCT	Reverse primer to generate fimR2-stem mutant
NR0022	ACAAACAGGGATGTTTACCCCTCGAGTAAGGATCTCCAG	Forward primer to generate fimR2-AU stem mutant
NR0023	GTAAACATCCCTGTTTGTAATGACGTCCCTGAAGTGCT	Reverse primer to generate fimR2-AU stem mutant
NR0286	TACTGAGCACTTCAGGCTCGTCATTACGGGCAGGGAT	Forward primer to generate fimR2-CU
NR0287	AGCCTGAAGTGCTCAGTATCTTGTTATCCGCTCACAATGTC	Reverse primer to generate fimR2-CU
NR_CsrA_HF	GGAATTCCATATGCTGATTCTGACTCGTCGA	Forward primer to generate CsrA-His10
NR_CsrA_HR	CGGGATCCTTAATGATGATGATGATGATGATGATGATGATGGTAACTGGACTGCTGGGATT	Reverse primer to generate CsrA-His11
NR0240	GCGCTGGCGACCCTGAAAGCGAGTAGCGAAGACGTTATC	Forward primer to generate fliJ-18nt-RFP
NR0241	TTTCAGGGTCGCCAGCGCCATATGTATATCTCCTTCTTAAAAGATCTTT	Reverse primer to generate fliJ-18nt-RFP
NR0256	GCAGAACATGGTGCGCTGGCGACCCTGAAAGCGAGTA	Forward primer to generate fliJ-30nt-RFP
NR0257	CAGCGCACCATGTTCTGCCATATGTATATCTCCTTCTTAAAAGATCTTT	Reverse primer to generate fliJ-30nt-RFP

### Sheet: Deletion strains Primers
Oligo Name	DNA oligo sequence	Purpose
NR0187	TGCTAATGCGGATGCGACCTTCAAGGTTCAGTATCAATAACCTACCCAGGTGTAGGCTGGAGCTGCTTCG	fimR deletion forward primer
NR0188	ACGCTAATAGAAATAATCTCTTCCTTTTCATCGTTATTTTTATCGCACAAATTCCGGGGATCCGTCGACC	fimR deletion reverse primer
NR_CsrD.Del.F	ATCTGATTTGCTAGTATGCCCGCTTCCTCACTATCGGAGTTAACACAAGGTGTAGGCTGGAGCTGCTTCG	CsrD deletion forward primer
NR_CsrD.Del.R	ATGAGACGCAGCGCGCATTATTCTACGTGAAAACGGATTAAACGGCAGGATTCCGGGGATCCGTCGACC	CsrD deletion reverse primer
NR_CsrB Del.F	TTGTCTGTAAGCGCCTTGTAAGACTTCGCGAAAAAGACGATTCTATCTTCTGTAGGCTGGAGCTGCTTCG	CsrB deletion forward primer
NR_CsrB Del.R	GTGGTCATAAAGCAACCTCAATAAGAAAAACTGCCGCGAAGGATAGCAGGATTCCGGGGATCCGTCGACC	CsrB deletion reverse primer
NR_CsrC Del.F	ACTGATGGCGGTTGATTGTTTGTTTAAAGCAAAGGCGTAAAGTAGCACCCTGTAGGCTGGAGCTGCTTCG	CsrC deletion forward primer
NR_CsrC Del.R	GCCGTTTTATTCAGTATAGATTTGCGGCGGAATCTAACAGAAAGCAAGCAATTCCGGGGATCCGTCGACC	CsrC deletion reverse primer

### Sheet: PCR primers
Oligo Name	DNA oligo sequence	Purpose
NR_CsrB FR	ACTTTCATATGAAATTTTCCTTAAGGC	CsrB upstream sequence forward primer to confirm deletion
NR_CsrB RV	CTGCAACTGGAGACGAACG	CsrB downstream sequence reverse primer to confirm deletion
NR_CsrC FR	AAACTCTGAAAATGTGCAAATACTGA	CsrC upstream sequence forward primer to confirm deletion
NR_CsrC RV	TTGCTGCGTGAGTTTGAAGA	CsrC downstream sequence reverse primer to confirm deletion
Ec_Hm_05	ATCCCTGCCCGTAATGACGTCC	fimA downstream sequence primer to confirm deletion
NR0051	CAGTCATAGCCGAATAGCCT	K1 forward primer to sequence Kanamycin Cassette and confirm deletion
NR0052	CGGTGCCCTGAATGAACTGC	K2 reverse primer to sequence Kanamycin Cassette and confirm deletion
NR0068	CGAAAGGTTCAAAGTACAAATAAGCA	Hfq upstream sequence forward primer to confirm deletion
NR0069	GCTGGCTCCCCGTGTAAA	HfQ downstream sequence reverse primer to confirm deletion
NR0070	TGTTGGCTACGTCCGTTGTA	ProQ FR upstream sequence forward primer to confirm deletion
NR0071	AAACATGTTCATGCCTGGCC	ProQ RV downstream sequence reverse primer to confirm deletion
NR0072	AGACTTGTCGTTTTACAGTTCGA	rnhA FR upstream sequence forward primer to confirm deletion
NR0073	CGGCAATGTCGTAAACCACA	rnhA RV downstream sequence reverse primer to confirm deletion
NR0074	CAAGCCGTTCTGGAGTTAGC	rnhB FR upstream sequence forward primer to confirm deletion
NR0075	TCAGACATCTTCAGATTCCGGT	rnhB RV downstream sequence reverse primer to confirm deletion
NR0076	TCAGAGATGACAACGGAGGAA	rnr FR upstream sequence forward primer to confirm deletion
NR0077	AAGCGCATTTTGTCAGCAATC	rnr RV downstream sequence reverse primer to confirm deletion
NR0078	CACTGCGTGAGAAAAGGGATA	rng FR upstream sequence forward primer to confirm deletion
NR0079	CTCAAAAACCCTTTGCCGGA	rng RV downstream sequence reverse primer to confirm deletion
NR0080	AGGTACTGTCTAAGAAAGAGAAAGGA	pnp FR upstream sequence forward primer to confirm deletion
NR0081	GTCCTGCCCGGTTAAAAGC	pnp RV downstream sequence reverse primer to confirm deletion
NR_CsrD FR	AGCCGATGAAGCGCAATAAA	CsrD upstream sequence forward primer to confirm deletion
NR_CsrD RV	CAATCTGGCGAGCAGACAAG	CsrD downstream sequence reverse primer to confirm deletion
NR0049	AGAAGAACTGGTCCACTTACGT	fimB upstream sequence forward primer to confirm deletion
NR0050	CACCATCCCTGGTATCTCAACTATC	fimB downstream sequence reverse primer to confirm deletion
NR0057	TGGGCTAATTTTGACCGATTGAG	fimE upstream sequence forward primer to confirm deletion
NR0058	GGACAGTTTGGCCCCAAT	fimE downstream sequence reverse primer to confirm deletion

### Sheet: qPCR Primers
Oligo Name	DNA oligo sequence	Purpose
NR_recA F2	AACCATCTCTACCGG TTCGC	qPCR forward primer for recA
NR_recA R2	CGGAAGATTCCGGTCCGTAG	qPCR reverse primer for recA
NR0084	CCTGGAAGCAGGCACTACAA	qPCR forward primer for hofQ
NR0085	AAGATGTGAGGCCAGCAGAC	qPCR reverse primer for hofQ
NR0192	ATCTAAAGCCGCTGTTGCCT	qPCR forward primer for fimA
NR0193	TCCAGGATCTGCACACCAAC	qPCR reverse primer for fimA
NR0194	TAGCACGGTGGTGAGTGAAC	qPCR forward primer for fimI
NR0195	CCAGTTTGCTGGAGGACGAT	qPCR reverse primer for fimI
NR0196	TCATGGGTGGAAAATGCCGA	qPCR forward primer for fimC
NR0197	AAACTTTCCCGGTCCTGTGG	qPCR reverse primer for fimC
NR0198	ACCAGCGAAACACACAATGC	qPCR forward primer for fimD
NR0199	TGGCGGTAATTCTTGCCCAT	qPCR reverse primer for fimD
NR0200	CGACGACTCCTGTTGTTCCA	qPCR forward primer for fimF
NR0201	GCCGCTGACACCGTATTTTC	qPCR reverse primer for fimF
NR0202	ACGTGGGTATGTATTGGCGG	qPCR forward primer for fimG
NR0203	AGATCAACCGTGGCATTGGT	qPCR reverse primer for fimG
NR0204	CTGCGATGTTTCTGCTCGTG	qPCR forward primer for fimH
NR0205	CTGTGCAGGTGAAAACGACG	qPCR reverse primer for fimH
NR0216	GGCTGTCATTTGCGACGTTT	qPCR forward primer for fliR
NR0217	ATTGCTGTTCAACGGTTCGC	qPCR reverse primer for fliR
NR0218	ATTCAGCGTCTGTTGCAGGA	qPCR forward primer for fliG
NR0219	CTGTTCGTTTTCCACCTGCG	qPCR reverse primer for fliG
NR0220	TTTGAAGCCAAAATGGCGCA	qPCR forward primer for fliI
NR0221	TCGCTTTCTACTTCGTGCGT	qPCR reverse primer for fliI
NR_flhDC_F	TGGAATTGATCACCCTGGGC	qPCR forward primer for flhDC
NR_flhDC_R	GCTTCCGCGCAGTTCTTTAT	qPCR reverse primer for flhDC
NR0181	AGGCGGAAGAACAGCTCAAA	qPCR forward primer for fliJ
NR0182	TTGCTGGCGATGCTGAGTAA	qPCR reverse primer for fliJ
NR_pgaA_F	CAAAAGGCGCTCTCTCTGGA	qPCR forward primer for pgaA
NR_pgaA_R	AAATTGGCTTTGTCCGGTGC	qPCR reverse primer for pgaA

### Sheet: Sequencing Primers
Oligo Name	DNA oligo sequence	Purpose
HL0199	TTACCGCCTTTGAGTGAGCT	reverse primer for sequencing pBbE6k plasmid
HL0030	CTACACCTAGCTTCTGGGCG	forward primer for sequencing pBbA2A plasmid

### Sheet: RACE Primers
Oligo Name	DNA oligo sequence	Purpose
NR_SE03	CTCCCTTCCCTGGCGTTCCCTG	5'-RACE primer for fimR2S
NR_SE04	ATAGCCTCTTCCGTTGAGGCGC	5'-RACE primer for fimR2S
NR_SE05	CCAGGCCAGGCTAATGCCGA	3'-RACE primer for fimR2S
NR_SE06	TTATCATGAAATACGAATAATCCCGTCAG	3'-RACE primer for fimR2S

### Sheet: IVT Primers
Oligo Name	DNA oligo sequence	Purpose
NR0149	TAATACGACTCACTATAGGGTTCAGGGACGTCATTACGG	Forward primer for fimR2 in vitro transcription
NR0150	GGGTGGGCATCCCTGC	Reverse primer for fimR2 in vitro transcription
NR0291	TAATACGACTCACTATAGGGGGTTCAGTATCAATAACCTACCCA	Forward primer for fimR2 precursor in vitro transcription
NR_35mer down	CATCGTTATTTTTATCGCACA	Reverse primer for fimR2 precursor in vitro transcription
NR0231	TAATACGACTCACTATAGGGTTCAGGGACGTCATTACGGG	Forward primer for fimR2 loop mutant in vitro transcription
NR0232	GGGTGGGCATTTTTGCCCGTAATGACGTCCCTGAA	Reverse primer for fimR2 loop mutant in vitro transcription
NR0233	TAATACGACTCACTATAGGGTTCAAAGACGTCATTACGGGCAG	Forward primer for fimR2 ssRegion mutant in vitro transcription
NR0234	GGGTGGGCATCCCTGCCCGTAATGACGTCTTTGAA	Reverse primer for fimR2 ssRegion mutant in vitro transcription
